# Brain-wide connectivity and novelty response of the dorsal endopiriform nucleus in mice

**DOI:** 10.1101/2024.09.30.615899

**Authors:** Steffy B. Manjila, Seoyoung Son, Hannah Kline, Rebecca Betty, Yuan-ting Wu, Pi Hyun-Jae, Deniz Parmaksiz, Donghui Shin, Josephine K. Liwang, Fae N. Kronman, Anirban Paul, Yongsoo Kim

**Affiliations:** Department of Neural and Behavioral Sciences, The Pennsylvania State University, Hershey, PA, 17033, USA; Department of Pharmacology, School of Medicine, Wayne State University, MI 48201; Department of Neurosurgery, Department of Computational Biomedicine, Cedars-Sinai Medical Center, CA 90048

**Keywords:** dorsal endopiriform nucleus, whole brain mapping, brain connectivity, spatial transcriptome, oxytocin receptor, exploratory behavior

## Abstract

The dorsal endopiriform nucleus (EPd) is an enigmatic cortical subplate structure located inside the piriform cortex that shares a similar developmental origin with the claustrum. Although the EPd has been previously implicated in epilepsy and olfactory processing, its anatomical organization, connectivity patterns, and function remain largely unclear due to a lack of specific molecular markers. Our previous mapping study serendipitously identified that the Oxt receptor (Oxtr) is densely expressed in the EPd. Subsequent immunohistochemical and spatial transcriptomic analyses confirmed that Oxtr expression is enriched in the EPd, revealing distinct molecular organization compared to the neighboring claustrum. Whole brain input-output mapping of EPd Oxtr-positive neurons unveils extensive bidirectional connections to the ventral half of the brain, orchestrating functional circuits regulating olfaction, internal state, and emotion. Furthermore, our in-vivo miniscope recordings show that EPd Oxtr neurons exhibit high baseline activity during exploratory behavior, with a sharp decrease in activity in response to novel stimuli. This suggests that the EPd regulates interoceptive states and likely plays a role in adapting to novel exteroceptive cues.
