## Supplementary Table 2 for "Brain-wide connectivity and novelty response of the dorsal endopiriform nucleus in mice"

### Sheet: Sheet1
Gene Name	id
Sdhd	ENSMUST00000000175
Pdgfra	ENSMUST00000000476
Rpa1	ENSMUST00000000767
S100a6	ENSMUST00000001051
Cnn1	ENSMUST00000001384
Col1a1	ENSMUST00000001547
Gtf2h4	ENSMUST00000001565
Ace	ENSMUST00000001963
Ogdh	ENSMUST00000003461
St8sia6	ENSMUST00000003509
Ercc1	ENSMUST00000003645
Grm3	ENSMUST00000004076
Clcn5	ENSMUST00000004428
Sst	ENSMUST00000004480
Msh6	ENSMUST00000005503
Igf1r	ENSMUST00000005671
Pvalb	ENSMUST00000005860
Trh	ENSMUST00000006046
Tpbg	ENSMUST00000006559
Gtf2h1	ENSMUST00000006774
Pole	ENSMUST00000007296
Cav1	ENSMUST00000007799
St6galnac1	ENSMUST00000009732
Sdhb	ENSMUST00000010007
Slc3a2	ENSMUST00000010239
Slc22a8	ENSMUST00000010251
Vipr2	ENSMUST00000011315
Rpa3	ENSMUST00000012627
Cul4a	ENSMUST00000016680
Cul4b	ENSMUST00000016681
Sdc4	ENSMUST00000017153
Vtn	ENSMUST00000017488
Slc2a4	ENSMUST00000018710
Cd68	ENSMUST00000018918
Mlh3	ENSMUST00000019378
Vip	ENSMUST00000019906
Nr2e1	ENSMUST00000019938
Sim1	ENSMUST00000020071
Slc17a8	ENSMUST00000020102
Ccn2	ENSMUST00000020171
Timp3	ENSMUST00000020234
Srgn	ENSMUST00000020271
Mdm2	ENSMUST00000020408
Mpg	ENSMUST00000020528
Rad50	ENSMUST00000020649
Polm	ENSMUST00000020767
Sdc1	ENSMUST00000020911
Id2	ENSMUST00000020974
P2rx1	ENSMUST00000021141
Ntn1	ENSMUST00000021284
Pole2	ENSMUST00000021359
Ngb	ENSMUST00000021420
Mnat1	ENSMUST00000021523
Fos	ENSMUST00000021674
Gadd45g	ENSMUST00000021903
Ccnh	ENSMUST00000022030
Sdha	ENSMUST00000022062
Slc6a3	ENSMUST00000022100
Hapln1	ENSMUST00000022108
Xrcc4	ENSMUST00000022115
Polk	ENSMUST00000022172
Otp	ENSMUST00000022195
Htr1a	ENSMUST00000022235
Thrb	ENSMUST00000022304
Extl3	ENSMUST00000022550
Gfra2	ENSMUST00000022699
Gdnf	ENSMUST00000022744
Lrp10	ENSMUST00000022782
Laptm4b	ENSMUST00000022867
Sdc2	ENSMUST00000022871
Angpt1	ENSMUST00000022921
Rbx1	ENSMUST00000023036
Ercc4	ENSMUST00000023206
Cyc1	ENSMUST00000023210
Prkdc	ENSMUST00000023352
Tfrc	ENSMUST00000023486
Pdia5	ENSMUST00000023550
Chodl	ENSMUST00000023568
Rfc4	ENSMUST00000023598
Rfc2	ENSMUST00000023867
Polh	ENSMUST00000024749
Galnt14	ENSMUST00000024858
Msh2	ENSMUST00000024967
Ercc3	ENSMUST00000025241
Pdgfrb	ENSMUST00000025522
Csf1r	ENSMUST00000025523
Fads2	ENSMUST00000025567
Ddb1	ENSMUST00000025649
Fen1	ENSMUST00000025651
Grk2	ENSMUST00000025791
Tll2	ENSMUST00000025986
Poll	ENSMUST00000026239
Apex2	ENSMUST00000026303
Atp5b	ENSMUST00000026459
Atp5a1	ENSMUST00000026495
Rptor	ENSMUST00000026671
Uqcrc1	ENSMUST00000026743
Nmb	ENSMUST00000026817
St8sia2	ENSMUST00000026896
Nrp1	ENSMUST00000026917
Ercc5	ENSMUST00000027214
Chst10	ENSMUST00000027249
Rev1	ENSMUST00000027251
Xrcc5	ENSMUST00000027379
Bok	ENSMUST00000027499
Parp1	ENSMUST00000027777
Nr5a1	ENSMUST00000028084
Lypd6b	ENSMUST00000028103
Nr4a2	ENSMUST00000028166
Gpd2	ENSMUST00000028167
Ext2	ENSMUST00000028623
Oxt	ENSMUST00000028764
Pcna	ENSMUST00000028817
Hdc	ENSMUST00000028838
Dok5	ENSMUST00000029075
Slc2a2	ENSMUST00000029240
Prss12	ENSMUST00000029603
Pole3	ENSMUST00000030091
Rad23b	ENSMUST00000030134
St3gal3	ENSMUST00000030263
Slc2a1	ENSMUST00000030398
Mfsd2a	ENSMUST00000030408
Alpl	ENSMUST00000030551
Extl1	ENSMUST00000030643
Grik3	ENSMUST00000030676
Cd38	ENSMUST00000030964
Slc30a3	ENSMUST00000031037
Gabrb1	ENSMUST00000031122
Tgfbr3	ENSMUST00000031224
Bmp3	ENSMUST00000031278
Tpst2	ENSMUST00000031287
Gtf2h3	ENSMUST00000031333
Fezf1	ENSMUST00000031709
Npy	ENSMUST00000031843
Gkn3	ENSMUST00000032127
Gxylt2	ENSMUST00000032157
Aldh1l1	ENSMUST00000032175
Xpc	ENSMUST00000032182
Mgp	ENSMUST00000032342
Ogg1	ENSMUST00000032406
St8sia1	ENSMUST00000032421
Slc6a11	ENSMUST00000032451
Mbd4	ENSMUST00000032469
Cd9	ENSMUST00000032492
Slc17a6	ENSMUST00000032710
Chrna7	ENSMUST00000032738
Nr2f2	ENSMUST00000032768
Xylt1	ENSMUST00000032892
Nucb2	ENSMUST00000032895
Calca	ENSMUST00000032906
Pold3	ENSMUST00000032969
Uqcrc2	ENSMUST00000033176
Crym	ENSMUST00000033198
Gpc4	ENSMUST00000033450
Slc38a5	ENSMUST00000033512
Gpr165	ENSMUST00000033554
Nsdhl	ENSMUST00000033715
Vegfc	ENSMUST00000033919
Polb	ENSMUST00000033938
Msmo1	ENSMUST00000034015
Mmp2	ENSMUST00000034187
St3gal2	ENSMUST00000034197
Gnao1	ENSMUST00000034198
Slc27a1	ENSMUST00000034267
Chst5	ENSMUST00000034430
St3gal4	ENSMUST00000034537
Tagln	ENSMUST00000034590
Bace1	ENSMUST00000034591
Ldlr	ENSMUST00000034713
Gsta4	ENSMUST00000034903
Zic1	ENSMUST00000034927
Ptgs2	ENSMUST00000035065
Mlh1	ENSMUST00000035079
Il17rd	ENSMUST00000035336
Chrm1	ENSMUST00000035444
Lama1	ENSMUST00000035471
Cspg4	ENSMUST00000035661
Parp2	ENSMUST00000036126
Chst2	ENSMUST00000036267
Htr2c	ENSMUST00000036303
Gria1	ENSMUST00000036315
Chsy1	ENSMUST00000036372
Htr2a	ENSMUST00000036653
Rfc3	ENSMUST00000038131
Lum	ENSMUST00000038160
Ackr1	ENSMUST00000038227
Neil2	ENSMUST00000038229
Btg1	ENSMUST00000038377
Adrb1	ENSMUST00000038949
Npy1r	ENSMUST00000039303
Acta2	ENSMUST00000039631
Exo1	ENSMUST00000039725
Tox	ENSMUST00000039987
Chst11	ENSMUST00000040110
Tpst1	ENSMUST00000040721
Sostdc1	ENSMUST00000041407
Enc1	ENSMUST00000041623
Fbl	ENSMUST00000042405
Mlc1	ENSMUST00000042594
Plcl1	ENSMUST00000042986
Chst12	ENSMUST00000043050
Gng12	ENSMUST00000043148
Hs2st1	ENSMUST00000043325
St8sia4	ENSMUST00000043336
Cldn5	ENSMUST00000043577
Chst7	ENSMUST00000044138
St6galnac5	ENSMUST00000044278
Sstr1	ENSMUST00000044299
Grm1	ENSMUST00000044306
Hs3st6	ENSMUST00000044922
Cplx3	ENSMUST00000045068
Chrm4	ENSMUST00000045537
Hpse	ENSMUST00000045617
Slc32a1	ENSMUST00000045738
Gpc1	ENSMUST00000045970
Avp	ENSMUST00000046001
Cldn11	ENSMUST00000046174
Slc16a1	ENSMUST00000046212
C1qa	ENSMUST00000046285
Spon1	ENSMUST00000046687
Tie1	ENSMUST00000047421
Zfp804a	ENSMUST00000047527
Nthl1	ENSMUST00000047611
Neil3	ENSMUST00000047768
Dse	ENSMUST00000048010
Tbr1	ENSMUST00000048934
Cpe	ENSMUST00000048967
Anpep	ENSMUST00000049004
Pold1	ENSMUST00000049343
Apex1	ENSMUST00000049411
Adra2c	ENSMUST00000049545
Cltb	ENSMUST00000049575
Ccn3	ENSMUST00000050027
Sema5b	ENSMUST00000050625
Tle4	ENSMUST00000052011
B3galt6	ENSMUST00000052185
Pthlh	ENSMUST00000052296
Chst9	ENSMUST00000053017
Hs3st1	ENSMUST00000053116
Oxtr	ENSMUST00000053306
Ercc8	ENSMUST00000054835
Gabra3	ENSMUST00000055966
Npas4	ENSMUST00000056129
Oprd1	ENSMUST00000056336
Osr1	ENSMUST00000057021
Gpr101	ENSMUST00000057645
Hs3st3a1	ENSMUST00000058652
Glra2	ENSMUST00000058787
Ldlrad3	ENSMUST00000058790
Nxph3	ENSMUST00000058866
Lxn	ENSMUST00000058981
Npsr1	ENSMUST00000059650
Cavin1	ENSMUST00000060792
Ccdc80	ENSMUST00000061050
Crh	ENSMUST00000061294
Ust	ENSMUST00000061601
Rictor	ENSMUST00000061656
Ercc2	ENSMUST00000062831
Htr1f	ENSMUST00000063076
B3gat2	ENSMUST00000063663
Sp8	ENSMUST00000063918
Smug1	ENSMUST00000064067
Cx3cr1	ENSMUST00000064165
Thra	ENSMUST00000064187
B4galt7	ENSMUST00000064701
Gabre	ENSMUST00000064780
Grk3	ENSMUST00000065167
Cwh43	ENSMUST00000065543
Chst1	ENSMUST00000065797
Hs6st3	ENSMUST00000065904
Ercc6	ENSMUST00000066807
Chrna4	ENSMUST00000067120
Parp3	ENSMUST00000067218
Sema5a	ENSMUST00000067458
Cdh24	ENSMUST00000067784
Irs4	ENSMUST00000067841
Gabra5	ENSMUST00000068456
Gpc3	ENSMUST00000069360
St3gal5	ENSMUST00000069994
Synpr	ENSMUST00000070323
Sdc3	ENSMUST00000070478
Cd248	ENSMUST00000070630
Chst13	ENSMUST00000070890
Oprl1	ENSMUST00000071585
Vegfa	ENSMUST00000071648
Car12	ENSMUST00000071889
Thsd7b	ENSMUST00000073527
Cdh11	ENSMUST00000075190
Npm1	ENSMUST00000075641
Calcr	ENSMUST00000075644
Drd2	ENSMUST00000075764
Tubb2b	ENSMUST00000075774
Atp13a5	ENSMUST00000075806
Pdgfa	ENSMUST00000076095
Grin3a	ENSMUST00000076674
Ext1	ENSMUST00000077273
Unc5b	ENSMUST00000077925
Csgalnact1	ENSMUST00000078350
Rxfp1	ENSMUST00000078527
Chst8	ENSMUST00000078686
Gal3st1	ENSMUST00000078757
Chpf	ENSMUST00000079205
St6galnac2	ENSMUST00000079545
St8sia5	ENSMUST00000079618
Chst15	ENSMUST00000080215
Chsy3	ENSMUST00000080721
Sdhc	ENSMUST00000081560
Col18a1	ENSMUST00000081654
Gpx3	ENSMUST00000082430
Hs3st2	ENSMUST00000084628
Slc17a7	ENSMUST00000085374
Hmgb1	ENSMUST00000085546
Scarb1	ENSMUST00000086075
Ap2s1	ENSMUST00000086112
Rfc5	ENSMUST00000086461
Nfxl1	ENSMUST00000087216
Cbln4	ENSMUST00000087950
Hs6st2	ENSMUST00000088172
Hs6st1	ENSMUST00000088174
Gpc6	ENSMUST00000088483
Myl9	ENSMUST00000088552
Ap2m1	ENSMUST00000090023
Sema3g	ENSMUST00000090180
Myh11	ENSMUST00000090287
Adamtsl2	ENSMUST00000091233
Cdk7	ENSMUST00000091299
Nr2f1	ENSMUST00000091458
Cntnap3	ENSMUST00000091554
Col11a1	ENSMUST00000092155
Ptprb	ENSMUST00000092167
Tdg	ENSMUST00000092266
Hs3st3b1	ENSMUST00000094103
Gad1	ENSMUST00000094934
St6galnac6	ENSMUST00000095044
Nxph4	ENSMUST00000095266
Lig4	ENSMUST00000095476
Pole4	ENSMUST00000095786
B3gat3	ENSMUST00000096243
Lig1	ENSMUST00000098814
Hpse2	ENSMUST00000099428
Chst14	ENSMUST00000099546
Lrrc74b	ENSMUST00000100123
Lratd2	ENSMUST00000100635
Gtf2h5	ENSMUST00000100955
Meis2	ENSMUST00000102538
Rpa2	ENSMUST00000102561
Pde1a	ENSMUST00000102655
Mog	ENSMUST00000102665
Mutyh	ENSMUST00000102699
Col23a1	ENSMUST00000102765
St6galnac4	ENSMUST00000102818
Ntng2	ENSMUST00000102873
Pold2	ENSMUST00000102922
Dclre1c	ENSMUST00000102988
Pecam1	ENSMUST00000103069
Cnp	ENSMUST00000103120
Adra1d	ENSMUST00000103184
Mtor	ENSMUST00000103221
Adra2b	ENSMUST00000104934
Agrn	ENSMUST00000105575
Esr1	ENSMUST00000105590
Oprm1	ENSMUST00000105607
Slc25a22	ENSMUST00000106007
Inpp5a	ENSMUST00000106098
Hs3st4	ENSMUST00000106437
Extl2	ENSMUST00000106502
Lepr	ENSMUST00000106921
Ubtf	ENSMUST00000107123
Gabbr2	ENSMUST00000107749
Chst4	ENSMUST00000109222
Nnat	ENSMUST00000109526
Rad23a	ENSMUST00000109761
Sstr4	ENSMUST00000109962
Esr2	ENSMUST00000110421
Pms2	ENSMUST00000110707
Cux2	ENSMUST00000111752
Dntt	ENSMUST00000112200
Vwf	ENSMUST00000112254
Rorb	ENSMUST00000112832
Il1rapl2	ENSMUST00000113063
Plp1	ENSMUST00000113085
Rftn1	ENSMUST00000113195
Nrp2	ENSMUST00000114155
Grin1	ENSMUST00000114312
St3gal6	ENSMUST00000114358
Cetn2	ENSMUST00000114551
Gabrq	ENSMUST00000114553
Atp5c1	ENSMUST00000114897
Mre11a	ENSMUST00000115632
Xylt2	ENSMUST00000116349
Cdh13	ENSMUST00000117160
Numb	ENSMUST00000117217
Ssbp1	ENSMUST00000117411
Blnk	ENSMUST00000117695
Lnx1	ENSMUST00000121690
Shisa6	ENSMUST00000123454
Tmem40	ENSMUST00000127728
Cdh8	ENSMUST00000128860
Gfra1	ENSMUST00000129100
Ttyh1	ENSMUST00000129423
Ndst3	ENSMUST00000132112
Chst3	ENSMUST00000135158
Ung	ENSMUST00000137402
St8sia3	ENSMUST00000139622
Urb1	ENSMUST00000140920
Xpa	ENSMUST00000141318
Nos1	ENSMUST00000142742
Lsamp	ENSMUST00000145951
Sstr2	ENSMUST00000146390
Sulf2	ENSMUST00000146497
Slc4a4	ENSMUST00000148750
Ddb2	ENSMUST00000150427
Rtn4rl2	ENSMUST00000151799
Nhej1	ENSMUST00000152855
Htr2b	ENSMUST00000155077
Hspg2	ENSMUST00000155648
Gnb4	ENSMUST00000155737
Cd84	ENSMUST00000155802
6530402F18Rik	ENSMUST00000155949
Rasal1	ENSMUST00000156722
Adra1a	ENSMUST00000159365
Gng2	ENSMUST00000160013
Dab2	ENSMUST00000160134
Sucla2	ENSMUST00000160507
Tmem163	ENSMUST00000160616
Oprk1	ENSMUST00000160777
Cycs	ENSMUST00000161401
Parp4	ENSMUST00000161553
Gpc2	ENSMUST00000161827
Gria4	ENSMUST00000163309
Sla	ENSMUST00000164163
Slco1a4	ENSMUST00000165990
Cadps2	ENSMUST00000166458
Cdh10	ENSMUST00000166873
Tmem176a	ENSMUST00000168406
Hs3st5	ENSMUST00000168572
Slit1	ENSMUST00000169141
Rai14	ENSMUST00000169385
Cbln2	ENSMUST00000169470
Cbln1	ENSMUST00000169693
Dlk1	ENSMUST00000173539
Lig3	ENSMUST00000173722
Ndst4	ENSMUST00000173932
Ager	ENSMUST00000174496
Bdnf	ENSMUST00000176893
Gpc5	ENSMUST00000176912
Satb2	ENSMUST00000177424
Pou3f2	ENSMUST00000178174
Galnt1	ENSMUST00000178605
Larp1	ENSMUST00000178636
Baiap3	ENSMUST00000182056
Htr1b	ENSMUST00000183482
Arfrp1	ENSMUST00000184859
Tac1	ENSMUST00000185187
Glce	ENSMUST00000185675
Sulf1	ENSMUST00000185780
Msh3	ENSMUST00000185852
Chrm3	ENSMUST00000187510
Neil1	ENSMUST00000190245
St6galnac3	ENSMUST00000200397
Fgfr3	ENSMUST00000202138
Poln	ENSMUST00000202825
Kcnj8	ENSMUST00000203945
Rfc1	ENSMUST00000204965
Xrcc1	ENSMUST00000206153
Zim1	ENSMUST00000213399
Mobp	ENSMUST00000214943
Olfr111	ENSMUST00000215424
Cck	ENSMUST00000216176
Htr3a	ENSMUST00000217289
Dock6	ENSMUST00000217310
Chrna5	ENSMUST00000217408
Itga7	ENSMUST00000219427
Drd1	ENSMUST00000221470
Ndst2	ENSMUST00000223679
Matn2	ENSMUST00000227759
Cdh9	ENSMUST00000228307
Ppp1r1a	ENSMUST00000228813
St3gal1	ENSMUST00000229028
Xrcc6	ENSMUST00000230729
Slc38a4	ENSMUST00000231039
Gtf2h2	ENSMUST00000232450
Poli	ENSMUST00000235127
Pold4	ENSMUST00000235306
Ndst1	ENSMUST00000235795
Adra2a	ENSMUST00000237285
Aqp4	ENSMUST00000238946
Cre	207ac627-b887-42c3-9be2-84d96cb5070f
Mt3	ENSMUST00000034211
Apoe	ENSMUST00000174064
